# High Sucrose Diets Contribute to Brain Angiopathy with Impaired Glucose Uptake, and Psychosis-related Higher Brain Dysfunctions in Mice

**DOI:** 10.1101/2020.02.14.939546

**Authors:** Shinobu Hirai, Hideki Miwa, Tomoko Tanaka, Kazuya Toriumi, Yasuto Kunii, Hiroko Shimbo, Takuya Sakamoto, Mizuki Hino, Ryuta Izumi, Atsuko Nagaoka, Hirooki Yabe, Tomoya Nakamachi, Seiji Shioda, Takashi Dan, Toshio Miyata, Yasumasa Nishito, Kazuhiro Suzuki, Mitsuhiro Miyashita, Toshifumi Tomoda, Takatoshi Hikida, Junjiro Horiuchi, Masanari Itokawa, Makoto Arai, Haruo Okado

## Abstract

Metabolic dysfunction is thought to contribute to the severity of psychiatric disorders; however, it has been unclear whether current high-simple-sugar diets contribute to pathogenesis of these diseases. Here we demonstrate that a high-sucrose diet during adolescence induces psychosis-related behavioral endophenotypes, including hyperactivity, poor working memory, impaired sensory gating, and disrupted interneuron function in mice deficient for glyoxalase-1 (Glo1), an enzyme involved in detoxification of sucrose metabolites. Further, the high-sucrose diet induced microcapillary impairments and reduced brain glucose uptake in brains of *Glo1* deficient mice. Aspirin protected against this angiopathy, enhancing brain glucose uptake, and preventing abnormal behavioral phenotypes. Similar vascular damage to our model mice was found in the brains of randomly collected schizophrenia and bipolar disorder patients, suggesting that psychiatric disorders are associated with angiopathy in the brain caused by various environmental stresses, including metabolic stress.
