## Supplementary Table5 for "High Sucrose Diets Contribute to Brain Angiopathy with Impaired Glucose Uptake, and Psychosis-related Higher Brain Dysfunctions in Mice"

### Sheet: Table S5-1
Table S5-1. Summary of statistical analyses used in main figures.
Fig.	Fig. 1B	Fig. 1C	Fig. 1D	Fig. 1E	Fig. 1F	Fig. 1G	Fig. 1H	Fig. 1I	Fig. 1J	Fig. 2B	Fig. 2D	Fig. 2E, F	Fig. 3B	Fig. 3J	Fig. 3K	Fig.4D	Fig.4G	Fig.4H	Fig.4I	Fig.5A	Fig.5B	Fig.5C	Fig.5D	Fig.5F	Fig.5G	Fig. 6B
ANOVA	two-way	three-way	two-way	two-way	two-way	repeated	repeated	two-way	repeated	two-way	two-way	repeated	two-way	two-way	two-way	two-way	repeated	repeated	two-way	two-way	two-way	two-way	two-way	two-way	repeated	one-way
genotype	F(1, 73) = 8.53, p = 0.0046	F(1, 315) = 47.37, p < 0.0001	F(1, 59) = 3.16, p = 0.0805	F(1, 72) = 1.22, p = 0.2736	F(1, 68) = 2.56, p = 0.11					F(1, 12) = 1.45, p = 0.25	F(1, 8) = 2.38, p = 0.16		F(1, 3) = 2.72, p = 0.14	F(1, 12) = 0.0007, p = 0.98	F(1, 76) = 43.15, p < 0.0001	F(1, 8) = 7.08, p = 0.029			F(1, 17) = 0.36, p = 0.55
environment	F(1, 73) = 3.97, p = 0.050	F(1, 315) = 0.73, p = 0.39	F(1, 59) = 4.91, p = 0.0305	F(1, 72) = 12.81, p = 0.0006	F(1, 68) = 82.24, p < 0.0001					F(1, 12) = 61.69, p < 0.0001	F(1, 8) = 28.05, p = 0.0007		F(1, 3) = 29.98, p = 0.0003	F(1, 12) = 0.099, p = 0.76	F(1, 76) = 31.91, p < 0.0001	F(1, 8) = 7.91, p = 0.023			F(1, 17) = 0.53, p = 0.48
dB		F(4, 315) = 138.88, p < 0.0001
group						F(3, 81) = 6.67, p = 0.0004	F(3, 29) = 17.59, p < 0.0001	F(1, 57) = 1.21, p = 0.27	F(3, 24) = 22.19, p < 0.0001			F(3, 24) = 4.28, p = 0.015					F(3, 22) = 8.33, p = 0.0007	F(3, 23) = 2.97, p = 0.053		F(1, 66) = 9.55, p = 0.0029	F(1, 55) = 8.41, p = 0.0054	F(1, 63) = 6.46, p = 0.014	F(1, 63) = 31.31, p < 0.0001	F(1, 8) = 20.80, p = 0.0018	F(3, 18) = 9.16, p = 0.0007	F(2, 28) = 5.88, p = 0.0074
time						F(3, 243) = 153.55, p < 0.0001	F(8, 232) = 79.57, p < 0.0001		F(8, 192) = 63.81, p < 0.0001			F(1, 24) = 38.48, p < 0.0001					F(2, 44) = 67.41, p < 0.0001	F(4, 92) = 135.09, p < 0.0001							F(2, 36) = 59.50, p < 0.0001
medication								F(1, 57) = 14.89, p = 0.0003												F(1, 66) = 9.79, p = 0.0026	F(1, 55) = 2.60, p = 0.11	F(1, 63) = 2.87, p = 0.095	F(1, 63) = 20.31, p < 0.0001	F(1, 8) = 13.33, p = 0.0065
genotype × environment	F(1, 73) = 7.16, p = 0.0092	F(1, 315) = 0.43, p = 0.51	F(1, 59) = 7.96, p = 0.0065	F(1, 72) = 1.13, p = 0.2914	F(1, 68) = 5.85, p = 0.018					F(1, 12) = 0.0093, p = 0.92	F(1, 8) = 4.19, p = 0.075		F(1, 3) = 5.57, p = 0.11	F(1, 12) = 0.02, p = 0.89	F(1, 76)=3.9, p = 0.052	F(1, 8) = 4.52, p = 0.066			F(1, 17) < 0.0001, p = 0.10
group × medication								F(1, 57) = 8.69, p = 0.0046												F(1, 66) = 1.36, p = 0.24	F(1, 55) = 7.20, p = 0.0096	F(1, 63) = 4.82, p = 0.032	F(1, 63) = 19.12, p < 0.0001	F(1, 8) = 13.49, p = 0.0063
group × time						F(9, 243) = 7.36, p < 0.0001	F(24, 232) = 7.20, p < 0.0001		F(24, 192) = 8.76, p < 0.0001			F(3, 24) = 8.88, p = 0.0004					F(6, 44) = 6.73, p < 0.0001	F(12, 92) = 0.87, p = 0.58							F(6, 36) = 6.40, p < 0.0001
genotype × dB		F(4, 315) = 0.11, p = 0.98
environment × dB		F(4, 315) = 6.90, p < 0.0001
genotype × environment × dB		F(4, 315) = 0.24, p = 0.91
post-hoc test	Dunnett test	Dunnett test	Dunnett test	Dunnett test	Dunnett test	Dunnett test	Dunnett test	Tukey-Kramer test	Bonferroni test	Dunnett test	Dunnett test	Dunnett test	Dunnett test	Dunnett test	Dunnett test	Dunnett test	Dunnett test	Dunnett test	Dunnett test	Tukey-Kramer test	Tukey-Kramer test	Tukey-Kramer test	Tukey-Kramer test	Tukey-Kramer test	Tukey-Kramer test	Tukey-Kramer test

### Sheet: Table S5-2
Table S5-2. Summary of statistical analyses used in supplemental figures.
Fig.	Fig. S1B	Fig. S1C	Fig. S2A	Fig. S2B	Fig. S2C	Fig. S2D	Fig. S2E	Fig. S2F	Fig. S2G	Fig. S2H	Fig. S2I	Fig. S3A	Fig. S3B	Fig. S3C	Fig. S3D	Fig. S3E	Fig. S5E	Fig. S5F	Fig. S5H	Fig. S6B	Fig. S6C	Fig. S7A	Fig. S7B	Fig. S7C	Fig. S7D	Fig. S7F	Fig. S7H	Fig. S7I	Fig. S8D
ANOVA	two-way	repeated	two-way	two-way	two-way	three-way	two-way	two-way	two-way	two-way	repeated	two-way	three-way	two-way	two-way	two-way	two-way	two-way	two-way	two-way	two-way	three-way	repeated	two-way	repeated	two-way	two-way	two-way	two-way
genotype	F(1, 10) = 27.23, p = 0.0004		F(1, 69) = 0.047, p = 0.83	F(1, 48)=0.0017, p = 0.97	F(1, 31) = 0.04, p = 0.8496							F(1, 29) = 0.0035, p = 0.95	F(1, 180) = 0.82, p = 0.37	F(1, 35)=11.61, p = 0.0017	F(1, 31) = 40.38, p < 0.0001	F(1, 48) = 0.0017, p = 0.97	F(1, 12) = 10.42, p = 0.0073	F(1, 76) = 4.44, p = 0.039	F(1, 12) = 13.37, p = 0.0033	F(1, 12) = 0.013, p = 0.91	F(1, 116) = 0.23, p = 0.63								F(1, 12) = 0.28, p = 0.61
environment	F(1, 10) = 1.40, p = 0.26		F(1, 69) = 20.17, p < 0.0001	F(1, 48)=0.54, p = 0.47	F(1, 31) = 19.84, p = 0.0001							F(1, 29) = 0.30, p = 0.59	F(1, 180) = 1.89, p = 0.17	F(1, 35)=9.73, p = 0.0036	(1, 31) = 38.71, p < 0.0001	F(1, 48) = 0.54, p = 0.47	F(1, 12) = 172.72, p < 0.0001	F(1, 76) = 30.13, p < 0.0001	F(1, 12) = 58.84, p < 0.0001	F(1, 12) = 2.34, p = 0.15	F(1, 116) = 5.48, p = 0.020								F(1, 12) = 0.14, p = 0.72
group		F(5, 42) = 0.22, p = 0.95				F(1, 255) = 70.95, p < 0.0001	F(1, 49) = 18.47, p < 0.0001	F(1, 59) = 18.63, p < 0.0001	F(1, 59) = 51.7, p < 0.0001	F(1, 61) = 14.95, p = 0.0003	F(3, 57) = 10.30, p < 0.0001		F(4, 315) = 138.88, p < 0.0001									F(1, 265) = 52.69, p < 0.0001	F(3, 64) = 6.33, p = 0.0008	F(1, 61) = 5.48, p = 0.0225		F(1, 12) = 49.70, p < 0.0001	F(1, 12) = 0.57, p = 0.46	F(1, 76) = 88.13, p < 0.0001
time		F(8, 336) = 1448.30, p < 0.0001									F(3, 171) = 98.88, p < 0.0001												F(3, 192) = 128.73, p < 0.0001		F(3, 23)=11.59, p < 0.0001
medication						F(1, 255) = 0.71, p = 0.40	F(1, 49) = 0.10, p = 0.76	F(1, 59) = 1.64, p = 0.21	F(1, 59) = 0.45, p = 0.51	F(1, 61) = 0.0033, p = 0.10												F(1, 265) = 0.31, p = 0.58		F(1, 61) = 0.066, p = 0.80	F(8, 184)=48.26, p < 0.0001	F(1, 12) = 6.42, p = 0.026	F(1, 12) = 0.57, p = 0.46	F(1, 76) = 1.17, p = 0.284
dB						F(4, 255) = 99.14, p < 0.0001							F(4, 180) = 138.88, p < 0.0001									F(4, 265) = 104.84, p < 0.0001
genotype × environment	F(1, 10) = 0.035, p = 0.86		F(1, 69) = 0.26, p = 0.61	F(1, 48)=0.54, p = 0.47	F(1, 31) = 0.25, p = 0.62							F(1, 29) = 0.021, p = 0.89	F(1, 180) = 0.024, p = 0.88	F(1, 35)=4.28, p =0.046	F(1, 31) = 10.42, p = 0.0029	F(1, 48) = 0.54, p = 0.47	F(1, 12) = 7.65, p = 0.171	F(1, 76) = 0.0089, p = 0.93	F(1, 12) = 0.0001, p = 0.99	F(1, 12) = 1.41, p = 0.26	F(1, 116) = 0.23, p = 0.63								F(1, 12) = 0.12, p = 0.74
group × medication						F(1, 255) = 2.14, p = 0.14	F(1, 49) = 0.38, p = 0.54	F(1, 59) = 0.15, p = 0.70	F(1, 59) = 2.73, p = 0.10	F(1, 61) = 0.14, p = 0.71												F(1, 265) = 0.24, p = 0.62		F(1, 61) = 1.71, p = 0.20		F(1, 12) = 10.92, p = 0.0063	F(1, 12) = 0.18, p = 0.68	F(1, 76) = 2.17, p = 0.144
group × time		F(40, 336) = 0.90, p = 0.64									F(9, 171) = 6.45, p < 0.0001												F(9, 192) = 3.52, p = 0.0005		F(24, 184)=6.72, p < 0.0001
genotype × dB													F(4, 180) = 0.23, p = 0.92
environment × dB													F(4, 180) = 0.37, p = 0.83
genotype × environment × dB													F(4, 180) = 0.093, p = 0.98
group × dB						F(4, 255) = 9.11, p < 0.0001																F(4, 265) = 5.87, p = 0.0002
medication × dB						F(4, 255) = 1.23, p = 0.30																F(4, 265) = 0.49, p = 0.74
group × medication × dB						F(4, 255) = 0.33, p = 0.86																F(4, 265) = 0.12, p = 0.98
post-hoc test	Dunnett test	Tukey-Kramer test	Dunnett test	Dunnett test	Dunnett test	Tukey-Kramer test	Tukey-Kramer test	Tukey-Kramer test	Tukey-Kramer test	Tukey-Kramer test	Tukey-Kramer test	Dunnett test	Dunnett test	Dunnett test	Dunnett test	Dunnett test	Dunnett test	Dunnett test	Dunnett test	Dunnett test	Dunnett test	Tukey-Kramer test	Tukey-Kramer test	Tukey-Kramer test	Bonferroni test	Tukey-Kramer test	Tukey-Kramer test	Tukey-Kramer test	Dunnett test
