## Supplementary Table2 for "High Sucrose Diets Contribute to Brain Angiopathy with Impaired Glucose Uptake, and Psychosis-related Higher Brain Dysfunctions in Mice"

### Sheet: Suc wt and Starch het ≥ 2
GeneName	SystematicName	Suc +/+ / Starch +/+	Starch glo1/+ / Starch +/+	Suc glo1/+ / Starch +/+
Slc10a4	NM_173403	4.757	3.63	1.378
Ikzf3	ENSMUST00000140876	4.024	4.479	1.322
Gm5868	NM_001024147	4.01	2.929	0.984
Ido1	NM_008324	3.727	2.021	1.024
Gpr6	ENSMUST00000061796	3.514	2.257	1.075
Adora2a	NM_009630	3.479	3.423	0.991
Mme	ENSMUST00000193805	3.175	2.059	1.217
Gpr149	NM_177346	3.085	2.591	1.258
Prl	NM_011164	3.022	10.506	1.046
Gm33651	XR_376149	2.957	2.275	1.08
Drd1	NM_010076	2.738	2.372	0.981
ENSMUST00000103592	ENSMUST00000103592	2.655	6.655	1.968
Drd1	NM_010076	2.637	2.277	0.863
BX522927	BX522927	2.528	2.238	1.221
Rgs9	NM_011268	2.327	2.13	0.971
Rgs9	NM_011268	2.326	2.14	0.94
Rgs9	NM_011268	2.287	2.015	0.923
Lmo7	ENSMUST00000159154	2.189	2.089	1.933
Mob3a	AK080169	2.125	2.226	1.864
Man2a2	NM_172903	2.05	2.098	1.482
Kcna10	NM_001081140	2.049	2.021	1.546
Aatk	NM_007377	2.018	2.003	1.976

### Sheet: Starch he and Suc het ≥ 2
GeneName	SystematicName	Suc +/+ / Starch +/+	Starch glo1/+ / Starch +/+	Suc glo1/+ / Starch +/+
Mlana	ENSMUST00000025719	1.034	12.127	5.79
Mlana	NM_029993	1.094	9.125	4.676
Dct	NM_010024	0.961	7.673	3.878
1700024G13Rik	NM_001034037	0.718	6.187	3.37
Gm10639	NM_001122660	1.518	4.459	2.621
Tspan18	NM_183180	1.205	3.318	5.924
Xlr4b	NM_021365	0.972	3.118	3.237
Sel1l3	ENSMUST00000199919	1.844	2.881	2.621
Tmem232	NM_001008973	1.294	2.514	2.578
C030015D19Rik	AK045808	1.904	2.256	2.18
Xlr4a	NM_001081642	1.194	2.104	2.546
AK051522	AK051522	1.975	2.1	2.007
chr4:138653689-138688814_R	chr4:138653689-138688814_R	1.638	2.063	2.047
Fam114a1	BC089499	1.782	2.034	2.024

### Sheet: Suc wt and Suc het ≥ 2
GeneName	SystematicName	Suc +/+ / Starch +/+	Starch glo1/+ / Starch +/+	Suc glo1/+ / Starch +/+
Rassf2	ENSMUST00000155829	6.056	1.178	2.04
Ttr	NM_013697	5.49	0.392	226.914
Car9	NM_139305	3.415	0.986	4.756
Kcne2	NM_134110	3.332	1.036	110.19
BB473918	BB473918	3.259	0.988	8.144
Bhlhe23	NM_080641	3.253	1.31	3.93
Mcm6	NM_008567	3.183	1.759	2.397
Gm5546	AK044520	2.905	1.176	3.262
E130309D02Rik	AK053723	2.886	1.237	2.527
Sarm1	NM_172795	2.735	1.999	2.52
4932418E24Rik	XM_011239123	2.717	1.987	2.449
Gpr158	ENSMUST00000155760	2.635	1.078	2.025
Gata3	NM_008091	2.558	1.502	2.72
Ccdc108	NM_001039495	2.517	0.914	3.49
Musk	NM_001037127	2.459	1.775	2.069
Xpnpep2	NM_001289729	2.453	1.323	2.173
Atp11b	NM_029570	2.452	1.939	2.167
Gm9926	NR_040528	2.383	1.348	2.444
Gm32280	XR_405669	2.342	1.823	2.429
chr17:15100982-15115630_R	chr17:15100982-15115630_R	2.282	1.938	3.427
Gldn	NM_177350	2.268	1.22	3.226
Htr4	NM_008313	2.19	1.594	8.074
Iqca	NM_029122	2.182	1.035	3.11
Fam132b	NM_173395	2.165	1.296	2.048
LOC105246088	XR_875962	2.165	1.676	2.672
Gys2	NM_145572	2.164	1.077	2.408
Dyrk1b	NM_001037957	2.145	1.843	2.354
Tmem192	AK090347	2.13	1.24	2.108
Lct	NM_001081078	2.101	0.903	10.813
B530045E10Rik	AK083606	2.052	1.118	2.326
Lamb1	NM_008482	2.045	1.896	3.079
A930023M06Rik	AK020886	2.035	1.57	4.745
Krt18	NM_010664	2.03	0.953	39.699
Cyp3a13	NM_007819	2.008	1.401	2.59
Dusp13	NM_001007268	2.006	0.923	2.01
0610040B10Rik	NR_027874	2.003	1.158	2.129

### Sheet: All ≥ 2
GeneName	SystematicName	Suc +/+ / Starch +/+	Starch glo1/+ / Starch +/+	Suc glo1/+ / Starch +/+
ENSMUST00000185744	ENSMUST00000185744	33.76	31.782	31.064
Ypel5	NM_027166	9.546	8.715	8.986
Slc35f2	NM_028060	8.869	7.14	9.077
Ttc5	NM_177625	7.378	6.939	7.673
Six3	NM_011381	6.504	4.764	2.103
Sh3rf2	NM_001146299	5.445	5.232	2.449
Cstf1	NM_024199	5.007	4.26	4.608
Six3os1	NR_038082	4.62	3.417	3.177
Ldlrad4	XM_006526085	3.402	3.321	2.974
ENSMUST00000118633	ENSMUST00000118633	2.852	2.501	2.823
Bag6	NM_001252469	2.749	3.621	3.452
Clic6	NM_172469	2.68	2.342	27.075
Spata2	NM_170756	2.548	2.367	2.236
Adgrb1	NM_174991	2.505	2.743	2.396
Bag6	NM_057171	2.38	2.971	2.934
Plxna2	ENSMUST00000125381	2.32	2.99	2.831
4930473H19Rik	XR_381804	2.24	2.321	2.338
BB634935	BB634935	2.202	2.294	2.072
Gaa	NM_008064	2.052	2.11	2.442

### Sheet: Suc wt and Starch het ≤ 0.5
GeneName	SystematicName	Suc +/+ / Starch +/+	Starch glo1/+ / Starch +/+	Suc glo1/+ / Starch +/+
ENSMUST00000178282	ENSMUST00000178282	0.069	0.48	0.611
Tmem27	NM_020626	0.203	0.184	1.532
Fzd8	NM_008058	0.294	0.279	0.835
Pdlim5	NM_019809	0.299	0.411	0.767
1700001C02Rik	NM_029285	0.338	0.292	3.825
4930488N15Rik	AK015648	0.351	0.428	0.562
ENSMUST00000044527	ENSMUST00000044527	0.364	0.452	0.558
Ehd1	NM_010119	0.38	0.426	0.707
ENSMUST00000121457	ENSMUST00000121457	0.394	0.336	0.547
Ly96	NM_001159711	0.406	0.418	0.571
Gm15910	NR_038023	0.433	0.372	0.507
Scube3	NM_001004366	0.435	0.267	0.605
6720427H10Rik	AK141715	0.438	0.444	0.545
Tigd4	NM_207278	0.44	0.439	0.602
Aldh2	NM_009656	0.447	0.409	0.507
Btbd9	AK006275	0.476	0.472	0.603
Gm11563	NM_001126320	0.479	0.477	0.5
chr4:97106832-97107437_F	chr4:97106832-97107437_F	0.482	0.491	0.918
Cela3b	NM_026419	0.484	0.469	0.604

### Sheet: Suc wt and Suc het ≤ 0.5
GeneName	SystematicName	Suc +/+ / Starch +/+	Starch glo1/+ / Starch +/+	Suc glo1/+ / Starch +/+
S100a5	NM_011312	0.036	0.514	0.304
Doc2g	NM_021791	0.152	0.809	0.448
Scgn	NM_145399	0.153	0.906	0.397
Trh	NM_009426	0.166	0.596	0.37
Th	NM_009377	0.182	0.835	0.432
Shisa8	NM_001207021	0.191	0.503	0.29
Klhl30	AK199574	0.201	0.667	0.483
chr2:167388900-167402475_R	chr2:167388900-167402475_R	0.213	1.682	0.143
Htr2b	NM_008311	0.23	0.979	0.258
Cxcl10	NM_021274	0.257	0.511	0.285
Sp8	NM_177082	0.265	0.964	0.485
Isg20	NM_020583	0.293	0.622	0.351
ENSMUST00000128900	ENSMUST00000128900	0.295	0.639	0.347
chr8:49915104-49915704_R	chr8:49915104-49915704_R	0.305	0.551	0.479
Homer1	ENSMUST00000102752	0.311	1.027	0.324
Hbb-b2	NM_016956	0.312	0.692	0.41
Olfr1009	NM_146572	0.319	0.552	0.308
Alas2	NM_009653	0.319	0.764	0.419
Hbb-b1	NM_001278161	0.335	0.725	0.397
Plin4	NM_020568	0.341	0.523	0.304
BE944806	BE944806	0.342	0.568	0.361
Gbp6	NM_194336	0.342	0.596	0.396
Ccl5	NM_013653	0.35	0.703	0.447
Ccl8	NM_021443	0.355	0.822	0.399
2310026L22Rik	AK009512	0.356	0.559	0.371
Hba-a1	NM_008218	0.357	0.677	0.431
Stx2	NM_007941	0.358	1.606	0.396
BC057675	BC057675	0.362	0.668	0.399
Hba-a1	NM_008218	0.364	0.66	0.449
Hba-a1	NM_008218	0.367	0.687	0.44
Isg20	NM_001291220	0.369	0.824	0.387
Hba-a1	NM_008218	0.372	0.728	0.442
9530076L18	AK035610	0.374	1.011	0.432
Apol11b	NM_001143686	0.375	0.847	0.351
Hba-a1	NM_008218	0.377	0.73	0.444
Hba-a1	NM_008218	0.38	0.746	0.455
Hba-a1	NM_008218	0.381	0.728	0.455
chr7:26054813-26063725_F	chr7:26054813-26063725_F	0.382	0.511	0.447
Isg15	NM_015783	0.385	0.604	0.374
Hba-a1	NM_008218	0.386	0.776	0.478
Hba-a1	NM_008218	0.39	0.747	0.466
Hbb-bt	NM_008220	0.392	0.863	0.491
ENSMUST00000096862	ENSMUST00000096862	0.394	0.577	0.325
Gm8232	XM_011245282	0.396	0.745	0.472
Hba-a1	NM_008218	0.399	0.749	0.467
Bcat1	AK012821	0.399	0.544	0.472
Zdhhc22	NM_001080943	0.4	0.681	0.404
chr4:56480568-56658018_R	chr4:56480568-56658018_R	0.405	0.692	0.394
Egr2	NM_010118	0.405	1.251	0.369
Zfp711	ENSMUST00000151972	0.41	0.713	0.442
Olfr441	NM_146655	0.414	0.575	0.467
NAP114173-1	NAP114173-1	0.415	0.965	0.257
Inhba	NM_008380	0.417	1.012	0.438
Ap5m1	NM_144535	0.418	0.502	0.317
Dct	NM_010024	0.423	0.535	0.448
AK132033	AK132033	0.424	0.669	0.434
Lcn2	NM_008491	0.425	0.712	0.428
Hs3st3b1	NM_018805	0.429	0.625	0.399
AK035396	AK035396	0.434	0.639	0.442
H2-Q5	NR_051981	0.435	0.718	0.497
F630201L12Rik	AK155102	0.439	0.898	0.423
Gm10378	XM_011245278	0.455	1.185	0.416
Gm12786	XR_401889	0.455	0.511	0.414
Sdf2l1	NM_022324	0.457	0.84	0.403
Fcgr4	NM_144559	0.46	0.597	0.486
Gpr182	NM_007412	0.462	0.544	0.384
3930401B19Rik	AK019465	0.462	0.674	0.474
Gm11128	NM_001201389	0.463	2.355	0.382
chrX:50400250-50410825_F	chrX:50400250-50410825_F	0.467	0.678	0.495
St8sia3os	AK007031	0.483	0.557	0.39
chr12:103151385-103157735_F	chr12:103151385-103157735_F	0.493	0.57	0.495
Gm550	XM_006531872	0.494	0.523	0.472
chr15:82036791-82037660_R	chr15:82036791-82037660_R	0.496	0.772	0.453
Tyr	NM_011661	0.498	0.509	0.456

### Sheet: Starch het and Suc het ≤ 0.5
GeneName	SystematicName	Suc +/+ / Starch +/+	Starch glo1/+ / Starch +/+	Suc glo1/+ / Starch +/+
Sgk3	ENSMUST00000191338	1.19	0.199	0.258
9530014B07Rik	NR_131079	0.602	0.323	0.327
chr8:131178212-131180657_F	chr8:131178212-131180657_F	0.611	0.392	0.49
NAP062665-1	NAP062665-1	0.584	0.394	0.472
Gm26806	XR_382590	0.531	0.396	0.459
Tas2r118	NM_207022	0.718	0.403	0.459
B4galt2	NM_017377	0.562	0.42	0.466
chr18:69958121-69958487_F	chr18:69958121-69958487_F	0.69	0.424	0.432
C77563	AK134085	0.533	0.434	0.483
Samd8	NM_026283	0.608	0.445	0.496
ENSMUST00000140655	ENSMUST00000140655	0.55	0.453	0.479
Olfr166	NM_147068	0.94	0.455	0.418
Ttll11	NM_029774	0.538	0.459	0.492
Gm8232	XM_011245282	0.608	0.461	0.458
CJ060512	CJ060512	0.549	0.462	0.48
AK034179	AK034179	0.53	0.464	0.47
Tspear	NM_001287074	0.515	0.464	0.476
chr1:35034564-35047457_F	chr1:35034564-35047457_F	0.549	0.465	0.447
Prx	NM_019412	0.695	0.468	0.481
Pet117	NM_001164813	0.595	0.472	0.471
St6galnac2	ENSMUST00000144398	0.76	0.472	0.498
Des	ENSMUST00000144894	0.646	0.48	0.493
4921504E06Rik	NM_027600	0.846	0.49	0.481
chr7:121289475-121310400_R	chr7:121289475-121310400_R	0.783	0.497	0.498
Gm5919	AK085082	0.55	0.499	0.431

### Sheet: All ≤ 0.5
GeneName	SystematicName	Suc +/+ / Starch +/+	Starch glo1/+ / Starch +/+	Suc glo1/+ / Starch +/+
Omp	NM_011010	0.055	0.497	0.364
Slc35d2	NM_001001321	0.087	0.19	0.089
Slc13a1	ENSMUST00000176692	0.107	0.148	0.165
ENSMUST00000103410	ENSMUST00000103410	0.141	0.316	0.341
Lrriq3	ENSMUST00000194376	0.147	0.119	0.174
Ccr2	NM_009915	0.148	0.146	0.168
1700028E10Rik	AK031407	0.165	0.276	0.169
A_55_P2724439	A_55_P2724439	0.176	0.155	0.138
Syk	NM_011518	0.178	0.172	0.214
2210409D07Rik	NR_045360	0.181	0.382	0.279
chr12:70612456-70613074_R	chr12:70612456-70613074_R	0.197	0.214	0.186
Drd3	NM_007877	0.203	0.172	0.179
Klhl30	NM_027551	0.21	0.499	0.367
AK076844	AK076844	0.211	0.332	0.204
AI451445	AI451445	0.213	0.248	0.174
6820426E19Rik	XR_105017	0.213	0.215	0.212
Oxt	NM_011025	0.218	0.252	0.488
Cfap54	XM_011243641	0.227	0.19	0.384
Fam185a	ENSMUST00000153301	0.227	0.3	0.248
Pih1h3b	NM_177921	0.244	0.249	0.31
1700080N15Rik	AK016735	0.25	0.244	0.325
Clvs2	AK053797	0.267	0.08	0.115
Gm16754	AK154190	0.273	0.27	0.207
Slc37a4	AK040077	0.277	0.234	0.372
Zkscan16	NM_001099323	0.281	0.202	0.221
Gm30313	XR_379202	0.301	0.277	0.295
Gm20752	NR_040750	0.303	0.225	0.232
chr1:95871175-95886625_F	chr1:95871175-95886625_F	0.305	0.161	0.199
C030006F08Rik	AK021049	0.306	0.359	0.414
5330439M10Rik	AK019940	0.311	0.269	0.25
A630028G03Rik	AK041658	0.312	0.374	0.386
Gm26708	XR_862738	0.317	0.229	0.36
Cd44	NM_009851	0.317	0.22	0.288
Zrsr2	ENSMUST00000124719	0.323	0.352	0.415
Chek1	NM_007691	0.326	0.372	0.322
Hdac9	NM_001271386	0.327	0.344	0.369
Gm4871	NM_001101463	0.33	0.347	0.386
chr2:72825297-72826470_F	chr2:72825297-72826470_F	0.334	0.31	0.488
Sh3bp5	NM_011894	0.336	0.279	0.431
Creg2	NM_170597	0.337	0.259	0.366
Spink1	NM_009258	0.341	0.266	0.432
Lce3c	NM_033175	0.341	0.238	0.427
Pate2	NM_001033421	0.342	0.283	0.354
Atp1a2	NM_178405	0.345	0.349	0.332
NAP067572-1	NAP067572-1	0.356	0.458	0.4
H2-Ab1	NM_207105	0.357	0.435	0.465
Ms4a13	NM_198224	0.359	0.378	0.41
Sis	NM_001081137	0.36	0.335	0.356
Cdc6	NM_011799	0.36	0.415	0.392
Kri1	NM_145416	0.362	0.341	0.339
Aurkb	NM_011496	0.363	0.279	0.329
1700085C21Rik	NR_046045	0.365	0.271	0.226
chr3:131128972-131163308_F	chr3:131128972-131163308_F	0.366	0.351	0.335
AK015669	AK015669	0.366	0.267	0.313
chr10:72726649-72799726_R	chr10:72726649-72799726_R	0.368	0.388	0.362
NAP005855-001	NAP005855-001	0.368	0.411	0.46
Spag11b	NM_001034905	0.369	0.289	0.253
chr2:129402701-129403112_R	chr2:129402701-129403112_R	0.371	0.283	0.25
Fam26f	NM_175449	0.372	0.373	0.339
Cage1	AK089301	0.384	0.277	0.483
Pdap1	NM_001033313	0.385	0.303	0.325
AK084558	AK084558	0.39	0.385	0.435
Rbm6	ENSMUST00000182445	0.393	0.313	0.322
Gsdmd	NM_026960	0.394	0.363	0.433
Prc1	ENSMUST00000172911	0.395	0.418	0.442
Slc6a11	NM_172890	0.395	0.37	0.381
Iqsec3	NR_110358	0.395	0.387	0.405
Hist1h3f	NM_013548	0.396	0.37	0.434
Limd1	AK083970	0.397	0.439	0.432
1810059H22Rik	AK144510	0.4	0.351	0.491
Ankrd36	XM_006514890	0.401	0.421	0.219
Gm32461	XR_397140	0.401	0.466	0.399
4930458B22Rik	AK016243	0.405	0.353	0.48
Csrp2bp	AK052742	0.41	0.372	0.399
Rnd1	NM_172612	0.41	0.338	0.336
Olfr295	NM_146851	0.415	0.344	0.301
Rprml	NM_001033212	0.416	0.348	0.403
BB658359	BB658359	0.421	0.49	0.42
Pask	XR_878323	0.426	0.299	0.345
C530008M17Rik	AK015929	0.428	0.446	0.411
Lctl	NM_145835	0.43	0.399	0.498
Suv420h2	NM_146177	0.434	0.438	0.456
4930578E11Rik	NR_045391	0.439	0.372	0.349
1700066B19Rik	NM_001033168	0.441	0.485	0.488
Rnd1	NM_172612	0.445	0.378	0.347
Rnf224	NM_001033410	0.446	0.467	0.471
Ino80d	NM_001114609	0.45	0.497	0.454
Gm33050	XR_389343	0.454	0.42	0.403
Mchr1	NM_145132	0.454	0.382	0.365
Gabarapl1	NM_020590	0.456	0.389	0.425
Ggt1	NM_008116	0.458	0.403	0.413
chr1:134857123-134869291_R	chr1:134857123-134869291_R	0.459	0.443	0.48
Esyt1	AK044656	0.48	0.434	0.443
Matn4	NM_013592	0.48	0.476	0.49
Ykt6	NM_019661	0.481	0.382	0.413
AK082339	AK082339	0.492	0.471	0.427
Smim12	NM_030252	0.496	0.432	0.465
ENSMUST00000150411	ENSMUST00000150411	0.499	0.422	0.489
