## Supplementary Table3 for "High Sucrose Diets Contribute to Brain Angiopathy with Impaired Glucose Uptake, and Psychosis-related Higher Brain Dysfunctions in Mice"

### Sheet: Table 3
	Supplementary Table 3. Demographic information on subjects with schizophrenia, bipoler disoeder and matched control subjects
	Subject	Sex	Age	PMI (h)	DOI (years)	History of diabetes mellitus
	Control:								Control	Schizophrenia	Bipolar disorder	Ctrl vs SZ (p value)	Ctrl vs BD (p value)
	1	M	28	1.7	-	N/A		Number of samples	12	10	9	-	-
	2	F	40	13.1	-	Yes		Sex (M/F)	9/3	7/3	5/4	Fisher's exact test p=1.00	Fisher's exact test p=0.40
	3	M	44	9.3	-	No		Mean age at death (year)	55.6 ± 15.1	58.1 ± 13.4 (SD)	59.9 ± 25.9 (SD)	Student’s t-test p=0.69	Welch’s t-test p=0.66
	4	M	46	21.6	-	Yes		Mean PMI (h)	14.8± 10.2	14.1± 13.8 (SD)	15.0± 13.2 (SD)	Student’s t-test p=0.89	Student’s t-test p=0.98
	5	M	50	21.3	-	No		DOI (years)	-	35.5 ± 12.4 (SD)	21.4 ± 17.1 (SD)	-	-
	6	M	53	15.9	-	No		History of diabetes mellitus	3 / 12	1 / 10	1 / 9	Fisher's exact test p=0.59	Fisher's exact test p=0.59
	7	M	53	3.5	-	No
	8	M	62	12.3	-	No		PMI, postmortem interval
	9	M	71	2.8	-	No		DOI, duration of illness (years)
	10	M	72	13	-	Yes		SZ, Schizophrenia
	11	F	74	31.7	-	No		BD, Bipolar disorder
	12	F	74	31.6667	-	No		Ctrl, Control
	Total or Average ± SD	9 M / 3 F	55.6 ± 15.1	14.8± 10.2	-	3 / 12		SD, Standard Deviation
	Schizophrenia:
	1	F	31	7.6	10	No
	2	F	39	19.9	23	No
	3	M	55	3.6	29	Yes
	4	F	57	3.1	40	No
	5	M	60	44.6	33	No
	6	M	64	4.5	47	No
	7	M	66	7.3	36	No
	8	M	69	3.3	49	No
	9	M	70	28.1	49	No
	10	M	70	18.8	39	No
	Total or Average ± SD	7 M / 3 F	58.1 ± 13.4	14.1± 13.8	35.5 ± 12.4	1 / 10
	Bipolar disorder:
	1	M	23	13	7	No
	2	M	37	16.95	12	No
	3	F	40	21.3333	9	No
	4	M	44	18.75	15	No
	5	F	56	10.1333	9	No
	6	M	76	44.8333	56	No
	7	F	76	1.28333	29	Yes
	8	M	90	6.21667	34	No
	9	F	97	2.35	N/A	No
	Total or Average ± SD	5 M / 4 F	59.9 ± 25.9	15.0± 13.2	21.4 ± 17.1	1 / 9
