## Supplementary Table4 for "High Sucrose Diets Contribute to Brain Angiopathy with Impaired Glucose Uptake, and Psychosis-related Higher Brain Dysfunctions in Mice"

### Sheet: Sheet1
	Supplementary Table 3. Proportion of each main component in the starch and sucrose diets
	Neutrients	Starch diet (% g)	Sucrose diet (% g)
	Cellulose	4.27	4.27
	Cocoa Butter	2.59	2.59
	Soybean Oil	2.39	2.39
	Sucrose	0	65.44
	Casein	19.95	19.95
	Dextrose	14.32	0
	beta-Corn starch	51.12	0
	Others	5.36	5.36
	Total (g)	100	100
	Calories provided by	Starch diet (% kcal)	Sucrose diet (% kcal)
	Protein	18.7	19.9
	Fat	11.7	13.3
	Nitrogen-free extract	69.6	66.8
	Total energy, kcal/100g	360.2	361.5
